# Encystation stimuli sensing mediated by adenylate cyclase AC2-dependent cAMP signaling in *Giardia*

**DOI:** 10.1101/2023.04.10.536239

**Authors:** Han-Wei Shih, Germain C.M. Alas, Alexander R. Paredez

**Affiliations:** Department of Biology, University of Washington, Seattle, Washington 98195

## Abstract

Protozoan parasites use cAMP signaling to precisely regulate the place and time of developmental differentiation, yet it is unclear how this signaling is initiated. Encystation of the intestinal parasite *Giardia lamblia* can be activated by multiple stimuli, which we hypothesize result in a common physiological change. We demonstrate that bile alters plasma membrane fluidity by reducing cholesterol-rich lipid microdomains, while alkaline pH enhances bile function. Through depletion of the cAMP producing enzyme Adenylate Cyclase 2 (AC2) and the use of a newly developed *Giardia-*specific cAMP sensor, we show that AC2 is necessary for encystation stimuli-induced cAMP upregulation and activation of downstream signaling. Conversely, over expression of AC2 or exogenous cAMP were sufficient to initiate encystation. Our findings indicate that encystation stimuli induce membrane reorganization, trigger AC2- dependent cAMP upregulation, and initiate encystation-specific gene expression, thereby advancing our understanding of a critical stage in the life cycle of a globally important parasite.
