## Supplementary material for "Encystation stimuli sensing mediated by adenylate cyclase AC2-dependent cAMP signaling in *Giardia*": Table S1-Oligo Sequences

### Sheet: Primers
Figure	Fusion	Giardia Gene	Primer Name	Primer Sequence	Destination Vector
Fig. 2a	PKAr-Nluc	GL50803_9117	PKAr_for	tggcggccgcATGCCGCCCAAGTTCCCGCG	NanoLuc_pKS_NEO
Fig. 2a	PKAr-Nluc	GL50803_9117	PKAr_rev	ATactagtCGCTTTAGGCCGCTCAAGAATG	NanoLuc_pKS_NEO
Fig. 2a	PKAc-Nluc	GL50803_11214	PKAc_for	tggcggccgcATGGAAGATATTCAAGTAGAA	NanoLuc_pKS_NEO
Fig. 2a	PKAc-Nluc	GL50803_11214	PKAc_rev	CCactagtTTTAAATCCCACAAACAGGGCGT	NanoLuc_pKS_NEO
Fig. 2c and SP Fig.1	PKA-Nbit		proPKAr_for	Aaactagtagcatcctccagccggatagctttgcg	pKS_NEO
Fig. 2c and SP Fig.1	PKA-Nbit		proPKAr_rev	ACcttaagCATgctagcccactttttgtgtttttattctagtaaa	pKS_NEO
Fig. 2c and SP Fig.1	PKA-Nbit	GL50803_9117	PKAr_for	TTgctagcATGCCGCCCAAGTTCCCGCGTCCCGAC	pKS_NEO
Fig. 2c and SP Fig.1	PKA-Nbit	GL50803_9117	PKAr_rev	AActtaagCGCTTTAGGCCGCTCAAGAATGGACTT	pKS_NEO
Fig. 2c and SP Fig.1	PKA-Nbit	GL50803_11214	PKAc_for	tggcggccgcacggactgtgattgtccccgcga	pKS_NEO
Fig. 2c and SP Fig.1	PKA-Nbit	GL50803_11214	PKAcSmBit_rev	ATactagtTTACAGAATCTCCTCGAACAGCCGGTAGCCGGTCACTTTAAATCCCACAAACAGGGCGTCTA	pKS_NEO
Fig. 2c and SP Fig.1	PKA-Nbit		LgBit_for	TTcttaagGTCTTCACACTCGAAGATTTCG	pKS_NEO
Fig. 2c and SP Fig.1	PKA-Nbit		LgBit_rev	TTgaattcttaACTGTTGATGGTTACTCGGAA	pKS_NEO
Fig. 4a	AC2-mNG and AC2-Nluc	GL50803_16599	AC2_for	TTgcggccgcAACGTGGTGATCGGGGTTCGGATTCTGG	mNeonGreen_pKS_NEO
Fig. 4a	AC2-mNG and AC2-Nluc	GL50803_16599	AC2_rev	ATactagtCGATAGATCGAGTGGTTTTGAAAGAAA	mNeonGreen_pKS_NEO
Fig. 5 and SP Fig. 6	Halo and Nluc tags fusions	GL50803_5435	CWP2_for	tggcggccgcATGATCGCAGCCCTTGTTCTAGGAC	Halo_pKS_PAC or NanoLuc_pKS_NEO
Fig. 5 and SP Fig. 6	Halo and Nluc tags fusions	GL50803_5435	CWP2_rev	ATactagtCCTTCTGCGGACAATAGGCTTGTTC	Halo_pKS_PAC or NanoLuc_pKS_NEO
Fig. 5 and SP Fig. 6	Halo and Nluc tags fusions	GL50803_2421	CWP3_for	tggcggccgcTAAACCAAAAATTATGGCAAACGAT	Halo_pKS_PAC or NanoLuc_pKS_NEO
Fig. 5 and SP Fig. 6	Halo and Nluc tags fusions	GL50803_2421	CWP3_rev	ATactagtTCTGTAGTAGGGCGGCTGTATCTTG	Halo_pKS_PAC or NanoLuc_pKS_NEO
Fig. 5 and SP Fig. 6	Halo and Nluc tags fusions	GL50803_40376	HCNP_for	tggcggccgcTTGTGTTGAAAAATGCGACCAAGG	Halo_pKS_PAC or NanoLuc_pKS_NEO
Fig. 5 and SP Fig. 6	Halo and Nluc tags fusions	GL50803_40376	HCNP_rev	ATactagtCACAGCTTTGCTCCTACGACAGCAC	Halo_pKS_PAC or NanoLuc_pKS_NEO
Fig. 5 and SP Fig. 6	Halo and Nluc tags fusions	GL50803_8245	G6PI-B_for	tggcggccgcATGCCGTCCATCCACGTCTCCAA	Halo_pKS_PAC or NanoLuc_pKS_NEO
Fig. 5 and SP Fig. 6	Halo and Nluc tags fusions	GL50803_8245	G6PI-B_rev	CCactagtAGCTTTTGCAGCGTGACAGGAA	Halo_pKS_PAC or NanoLuc_pKS_NEO
Fig. 5 and SP Fig. 6	Halo and Nluc tags fusions	GL50803_14259	GNPNAT_for	tggcggccgcATGAGTCATGCAATGGCAGATGTAA	Halo_pKS_PAC or NanoLuc_pKS_NEO
Fig. 5 and SP Fig. 6	Halo and Nluc tags fusions	GL50803_14259	GNPNAT_rev	ATactagtATGGAAGTAAATGGCCATGCAGTTT	Halo_pKS_PAC or NanoLuc_pKS_NEO
Fig. 5 and SP Fig. 6	Halo and Nluc tags fusions	GL50803_16069	PGM3_for	TTgcggccgcATGGATAGGCTCATCGCCACATTTT	Halo_pKS_PAC or NanoLuc_pKS_NEO
Fig. 5 and SP Fig. 6	Halo and Nluc tags fusions	GL50803_16069	PGM3_rev	TTactagtGGTAATCAAAGAAAGCGCCTTCTCAT	Halo_pKS_PAC or NanoLuc_pKS_NEO
Fig. 5 and SP Fig. 6	Halo and Nluc tags fusions	GL50803_16217	UAP_for	TTgcggccgcATGCCAGGCCTGGAGGAGTTTCTTAAGAA	Halo_pKS_PAC or NanoLuc_pKS_NEO
Fig. 5 and SP Fig. 6	Halo and Nluc tags fusions	GL50803_16217	UAP_rev	TTactagtGACGGCCTTCACGCTAGAGTGGTAT	Halo_pKS_PAC or NanoLuc_pKS_NEO
Fig. 5 and SP Fig. 6	Halo and Nluc tags fusions	GL50803_7982	UAE_for	tggcggccgcATGCAGAACCACTCGTTCCTCGGAA	Halo_pKS_PAC or NanoLuc_pKS_NEO
Fig. 5 and SP Fig. 6	Halo and Nluc tags fusions	GL50803_7982	UAE_rev	ATactagtTAGACCAATCTCCTTGACATCCGCA	Halo_pKS_PAC or NanoLuc_pKS_NEO
Fig. 6	AC2-mNG overexpression	GL50803_16599	AC2_for	agagtctggacgggcggaaataaaaCCCGGGatgCAAAAGAGATGCCTTCGCTGCC	pKS_NEO
Fig. 6	AC2-mNG overexpression	GL50803_16599	AC2_rev	tgttatcctcctcgcccttgctcacaccggtCGATAGATCGAGTGGTTTTGAAA	pKS_NEO
Fig. 6	AC2-mNG overexpression	GL50803_16599	proαTub_for	tggcggccgcttgtaatgtatatttttgaa	pKS_NEO
Fig. 6	AC2-mNG overexpression	GL50803_16599	proαTub_rev	atCCCGGGttttatttccgcccgtcca	pKS_NEO
SP Fig. 3	AC1-mNG and AC1-Nluc	GL50803_14367	AC1_for	TTgcggccgcATGCTTCTTCGGATTCTGCAGCTAA	mNeonGreen_pKS_NEO
SP Fig. 3	AC1-mNG and AC1-Nluc	GL50803_14368	AC1_rev	ATactagtAAAAGGTATGTAGACCTGAGGATTTTTTAGC	mNeonGreen_pKS_NEO
SP Fig. 3	mNG-AC1	GL50803_14369	proAC1_for	Ttgagctctctgagtatctgccctatacaaatgagg	mNeonGreen_pKS_NEO
SP Fig. 3	mNG-AC1	GL50803_14370	proAC1_rev	acccgcggTGTTAGCTGCAGAATCCGAAGAAGCAT	mNeonGreen_pKS_NEO
SP Fig. 3	mNG-AC1	GL50803_14371	mNG_for	Caccgcgggtgagcaagggcgaggaggataaca	mNeonGreen_pKS_NEO
SP Fig. 3	mNG-AC1	GL50803_14372	mNG_rev	ATgcggccgcCcttgtacagctcgtccatgcc	mNeonGreen_pKS_NEO
SP Fig. 3	mNG-AC1	GL50803_14373	AC1_for	TTgcggccgcATGCTTCTTCGGATTCTGCAGCTAACACAGT	mNeonGreen_pKS_NEO
SP Fig. 3	mNG-AC1	GL50803_14374	AC1_rev	TTcttaagAAAAGGTATGTAGACCTGAGGATTTTTTAGCT	mNeonGreen_pKS_NEO
SP Fig. 4	Erd2-Halo	GL50803_4502	Erd2_for	tggcggccgcATGTCATCGATGAACGTTTTTA	Halo_pKS_PAC
SP Fig. 4	Erd2-Halo	GL50803_4502	Erd2_rev	CCactagtGGATGGCAAAGTAAGTGATTT	Halo_pKS_PAC
SP Fig. 5a	AC2-guide RNAs	GL50803_16599	AC2-g680	caaaCATTGAGACCACGCGAAACA	CRISPRi_PAC
SP Fig. 5a	AC2-guide RNAs	GL50803_16599	AC2-g680	aaacTGTTTCGCGTGGTCTCAATG	CRISPRi_PAC
SP Fig. 5a	AC2-guide RNAs	GL50803_16599	AC2-g3357	caaaAAGGAGCTTGAATCGGCGGG	CRISPRi_PAC
SP Fig. 5a	AC2-guide RNAs	GL50803_16599	AC2-g3357	aaacCCCGCCGATTCAAGCTCCTT	CRISPRi_PAC
SP Fig. 5a	AC2-guide RNAs	GL50803_16599	AC2-g4159	caaaTGCATGGTGAGCGTAGACAG	CRISPRi_PAC
SP Fig. 5a	AC2-guide RNAs	GL50803_16599	AC2-g4159	aaacCTGTCTACGCTCACCATGCA	CRISPRi_PAC
SP Fig. 5a	AC2-guide RNAs	GL50803_16599	AC2-g4779	caaaTGCTGAAGGAGATTTGCCAG	CRISPRi_PAC
SP Fig. 5a	AC2-guide RNAs	GL50803_16599	AC2-g4779	aaacCTGGCAAATCTCCTTCAGCA	CRISPRi_PAC
SP Fig. 5a	AC2-guide RNAs	GL50803_16599	AC2-g4793	caaaGTATCGTAAGTAGATGCTGA	CRISPRi_PAC
SP Fig. 5a	AC2-guide RNAs	GL50803_16599	AC2-g4793	aaacTCAGCATCTACTTACGATAC	CRISPRi_PAC
SP Fig. 5a	AC2-guide RNAs	GL50803_16599	AC2-g5347	caaaATGACATCTATTGTCATCCC	CRISPRi_PAC
SP Fig. 5a	AC2-guide RNAs	GL50803_16599	AC2-g5347	aaacGGGATGACAATAGATGTCAT	CRISPRi_PAC
SP Fig. 5a	AC2-guide RNAs	GL50803_16599	AC2-g5465	caaaTATGATATGTCTTGCAGAGC	CRISPRi_PAC
SP Fig. 5a	AC2-guide RNAs	GL50803_16599	AC2-g5465	aaacGCTCTGCAAGACATATCATA	CRISPRi_PAC
SP Fig. 5a	AC2-guide RNAs	GL50803_16599	AC2-g5494	caaaCGTCCCAAATACATAGAGTG	CRISPRi_PAC
SP Fig. 5a	AC2-guide RNAs	GL50803_16599	AC2-g5494	aaacCACTCTATGTATTTGGGACG	CRISPRi_PAC
SP Fig. 5b	AC2-morpholino	GL50803_16599		AGGCATCTCTTTTGCATGAATGGCC
